# Comparative Genomics Reveals the Ancestral Recombination Landscape of Placental Mammals

**DOI:** 10.64898/2026.04.02.716207

**Authors:** Isabella R. Childers, Nicole M. Foley, Kevin R. Bredemeyer, William J. Murphy

## Abstract

Meiotic recombination is a crucial biological process that ensures proper chromosomal pairing and promotes adaptation. In placental mammals, recombination rates vary widely across species, populations, sexes, individuals, and chromosomes. While the placental X chromosome shows remarkable conservation of both gene order and the recombination landscape across deep evolutionary history, it is unknown whether similar levels of autosomal conservation persist despite extensive chromosomal evolution. Here, we reconstructed an ancestral placental mammal karyotype from chromosome-level assemblies, using slow rates of karyotypic evolution, and inferred an ancestral autosomal recombination map. Analysis of phylogenetic branch lengths and PhyloP-based scores of evolutionary constraint reveals that conserved autosomal regions with low recombination rates have evolved under stronger purifying selection, whereas regions with conserved high recombination rates are less constrained and freer to evolve. Ancestral autosomal regions with low recombination rates were enriched for pathways and GO terms related to cellular function, whereas ancestral regions with high recombination rates were enriched for regulation and some immune-related systems. Tracking the fate of these conserved ancestral recombination hotspots and coldspots across 13 mammal lineages with variable rates of karyotype evolution revealed the retention of autosomal AHRs, but the absence of autosomal ALR conservation. Collectively, our findings reveal variable levels of evolutionary constraint at meiotic recombination in relation to karyotypic evolution, providing new insights into how natural selection influences the evolution of chromosomal organization.
