## Supplemental Table 1 for "Comparative Genomics Reveals the Ancestral Recombination Landscape of Placental Mammals"

### Sheet: Ancestor Results
					The four mammals used in the reconstruction				BMU, HSA (ref), FCA, CHO, OAF (outgroup)		BMU, HSA (ref), FCA, CHO (outgroup), OAF	BMU, HSA (ref), FCA, CHO and OAF (outgroup)	BMU, HSA, FCA, CHO (ref), OAF(outgroup)
Key (compared with Svartman (2012))			Human (HSA) chromosome association from Svartman (2012)	Ancestor Chromosome Number (Based on Svartman (2012))	Domestic Cat (FCA)	Aardvark (OAF)	Hoffmann's Two-Toed Sloth (CHO)	Blue Whale (BMU)	300 kb	500 kb	500 kb	500 kb	500 kb
Agrees	ü		1	1		ü	ü		ü	ü	ü	ü	ü
Partially agrees	~		8p / 4	2	ü	ü	~	~	ü	ü	ü	~	ü
Doesn't agree			21 / 3	3	~	ü	ü	~	ü	ü	ü	~	ü
			5	4	ü	ü	ü	ü	ü	ü	ü	ü	ü
			14 / 15	5	ü	ü	ü	~	~	~	~	~	~
			6	6	ü	ü			ü	ü	ü	ü	ü
			10p / 12 pq / 22 qt	7	ü	ü	~
			2q	8	ü	ü	ü	ü	ü	ü	ü		ü
			7a	9	ü	ü	ü	ü	ü	ü	ü		ü
			2pq	10	ü	ü		ü	ü	ü	ü		ü
			9	11	ü	ü	ü	ü	ü	ü	ü	ü	ü
			11	12	ü	ü	ü	ü	ü	ü	ü		ü
			10q	13	ü	ü	ü	ü
			13	14	ü	ü	ü	ü	ü	ü	ü
			8q	15	ü	ü	ü	ü	ü	ü	ü	ü	ü
			17	16	ü	ü	ü	ü
			18	17	ü	ü	ü	ü	~	ü	ü	ü	ü
			19q / 16q	18	ü	ü		ü	ü	ü	ü	ü	ü
			20	19	ü	ü	ü	ü	ü	ü	ü	ü	ü
			16p / 7b	20	ü	ü	ü	ü		ü	ü	ü	~
			12qt / 22q	21	ü	ü	~	ü
			19p	22	ü	ü	ü	ü	ü	ü	ü	ü	ü
			X	23	ü	ü	ü	ü		ü	ü	ü	ü
				Number of chromosome pairs (first four mammals) or ancestral predicted chromosome fragments (APCFs; DESCHRAMBLER runs)	19 chr pairs	10 chr pairs	25 chr pairs	22 chr pairs	30 APCFs	28 APCFs	28 APCFs	48 APCFs	33 APCFs

### Sheet: Inferred Ancestor Coordinates
AEK chromosome	Human Chr	Human Start	Human End	Human Orientation	Blue Whale Chr	Blue Whale Start	Blue Whale End	Blue Whale Orientation	Cat Chr	Cat Start	Cat End	Cat Orientation	Sloth Chr	Sloth Start	Sloth End	Sloth Orientation
1	1	6082168	9400318	+	1	4179466	7012411	+	C1	3912918	6575937	+	1	3817109	4975651	+
1	1	9400318	11298242	+	1	7012411	8576346	+	C1	6575937	8184220	+	1	7645937	7895168	+
1	1	11298242	13934486	+	1	8578693	10421190	+	C1	8186910	9888212	+	1	8475139	9299637	+
1	1	13934486	30097785	+	1	10423077	23709131	+	C1	9893338	22220820	+	1	11401322	24426068	+
1	1	30421313	43112591	+	1	23995626	35162267	+	C1	23122363	33603436	+	1	25046978	37290195	+
1	1	43112591	49711349	+	1	35310454	41243664	+	C1	33786834	39606117	+	1	38201968	44285550	+
1	1	49711349	70721037	+	1	41275421	61067279	+	C1	39618868	58377157	+	1	44900635	67768262	+
1	1	70721037	102394125	+	1	61067279	90135474	+	C1	58627397	87134058	+	1	68388451	102607337	+
1	1	102394125	103927638	+	1	90358743	91355606	+	C1	87514403	88631816	+	1	103456225	104329363	+
1	1	105136760	133665900	+	1	92513603	106194316	+	C1	90186762	102694466	+	1	107235196	122440389	+
1	1	133665900	148009717	+	1	106272007	107420262	+	C1	103104406	103956146	+	1	122537406	123793555	+
1	1	149721183	152985582	+	1	108075518	110767463	+	C1	104533803	106366279	+	1	124618774	128465533	+
1	1	153203433	157414604	+	1	111292659	114473958	+	F1	66571118	69040657	-	1	128907135	132935882	+
1	1	157414604	159688870	+	1	114639326	116447828	+	F1	64848851	66299560	-	1	133541257	135296204	+
1	1	159688870	166216210	+	1	116449430	122489717	+	F1	59981275	64846739	-	1	136173466	142197653	+
1	1	166216210	168470751	+	1	122499593	124448063	+	F1	9573319	10151163	+	1	142201184	144540835	+
1	1	168470751	179167497	+	1	124449753	134484456	+	F1	11999709	20131800	+	1	144542869	155902265	+
1	1	179167497	188449387	+	1	134486846	141537079	+	F1	21991776	28070944	-	1	155906572	166045655	+
1	1	191905879	194077370	+									1	170262606	172569533	+
1	1	195803183	196812643	+	1	178877426	179511101	+					1	175025831	175507954	+
1	1	196812643	202584531	+	1	179779616	184110931	+	F1	35984803	41055607	+	1	176286302	182056675	+
1	1	202585658	207444605	+	1	150283424	153682607	+	F1	41057209	44482758	+	1	182057508	186818206	+
1	1	207445576	215351910	+	1	142231064	149355394	-	F1	28853876	34919296	-	1	186819209	194700152	+
1	1	215567494	223960570	+	1	163013987	170686906	-	F1	53060155	58211173	+	1	194892462	203571933	+
1	1	223960570	227451726	+	1	160223897	163009622	-					1	203782650	206997660	+
1	1	240772303	246321272	-	1	153926897	159558663	-					1	208784165	211777165	+
1	1	234294090	237834330	-	16	77848580	80926040	+	F1	5644799	6701272	+	1	219846619	220647800	+
2	21	34372344	36033705	-	4	134199966	135760759	-	C2	9588369	11014733	+	6	231696897	232250229	-
2	21	33325597	34372344	-	4	133209417	134197202	-	C2	11056172	11807049	+	6	230313881	230848867	-
2	21	31263204	33325597	-	4	131401248	133208113	-	C2	12150406	12642246	+	6	229217280	230028168	-
2	21	28927322	31263204	-	4	129107349	131401248	-	C2	15227159	16127879	+	6	224555939	225610303	-
2	21	14277001	18426650	-	4	115722291	119550297	-	C2	26714966	29104275	+	6	207674421	208935830	-
2	3	76241516	80144739	+	4	111580088	115190440	-	C2	29722009	32588141	+	6	203729783	206958781	-
2	3	80144739	81613705	+	4	110347717	111571896	-	C2	34040476	34648154	+	6	201155077	201805032	-
2	3	81613705	83520867	+	4	108479852	110344254	-	C2	34649138	35163011	+	6	200590786	201142630	-
2	3	83520867	86206152	+	4	106087152	108475401	-	C2	37736195	38820685	+	6	196164194	197323991	-
2	3	87550115	93531027	+	4	102598007	104844419	-	C2	40573195	41893178	+	6	192650079	193237401	-
2	3	98767383	101166111	+	4	96223028	98575673	-	C2	47260943	48150643	+	6	182290030	183189416	-
2	3	101166111	102873432	+	4	94709343	96217463	-					6	179505372	180147573	-
2	3	102873432	106619894	+	4	91349890	94641190	-	C2	52425355	52952313	+	6	176042944	176576845	-
2	3	106619894	110047776	+	4	87978836	91344355	-	C2	54231233	55425474	+	6	173042399	174384045	-
2	3	112572443	125580019	+	4	73884834	85832718	-	C2	59419233	70793020	+	6	154581979	168356433	-
2	3	193152742	194722044	-	4	69571696	70996117	-	C2	73794042	75130222	+	6	148584841	150122272	-
2	3	190546006	193152742	-	4	67375727	69570685	-	C2	75135189	77024745	+	6	146455696	148580525	-
2	3	166651039	190546006	-	4	45444710	67374326	-	C2	77783505	98557862	+	6	121604396	145314729	-
2	3	160296195	162779446	-	4	39765969	42202979	-	C2	102591271	104515348	+	6	113167962	113695756	-
2	3	145557416	160296195	-	4	26065972	39765125	-	C2	104522818	118049934	+	6	97523529	112482643	-
2	3	131753458	144971721	-	4	13772493	25528814	-	C2	118726360	130713643	+	6	82681588	96264765	-
2	3	130373619	131743437	-	4	11464939	12199834	-	C2	130719421	132001080	+	6	81231916	82674163	-
2	3	15151470	27391808	+	4	1355409	11009178	-	C2	132199356	143268183	+	6	68498426	81030556	-
2	3	27394501	31901712	+	11	49108319	51527862	+	C2	143271509	145542548	+	6	63761509	68489118	-
2	3	31901712	35620985	+	11	51533802	54415007	+	C2	155458229	155897811	-	6	59778237	63743230	-
2	3	35620985	38514012	+	11	54422249	56621831	+	C2	151987082	153513058	-	6	56900575	59746837	-
2	3	38517905	44860184	+	11	56720139	61377734	-	C2	151387425	151982656	-	6	51036665	56897069	-
2	3	44861890	75062050	+	11	61465828	88150509	+	A2	16245196	41629016	+	6	21070870	51030339	-
2	3	31720	7166186	+	11	88292870	94628417	+	A2	42153586	48715630	+	6	14133094	19507679	-
2	3	7166186	10526961	+	11	94629237	97468348	+	A2	48722443	51760669	+	6	9278663	10467274	-
2	3	10526961	11120455	+	11	97469797	98024621	+	A2	51764040	52350886	+	6	8713550	9243853	-
2	3	11120455	12841528	+	11	98030947	99434899	+					6	7432686	8498190	-
3	8	9886729	10427266	-	6	8814190	9338322	+	B1	50659334	51226544	-	19	33435711	34033586	-
3	8	23560611	29204350	-	6	9488943	14812118	+	B1	32027137	34064808	+	19	27228407	29706466	-
3	8	20145740	23560611	-	6	14812118	17902816	+	B1	35053194	37710885	+	19	24061833	27225120	-
3	8	39978837	42501514	-	21	33101890	33868818	-	B1	40316975	42512785	+	19	20588459	21550273	-
3	8	38030518	39026816	-	21	32156967	32965230	+	B1	43708335	44557887	+	2	25198285	25674164	+
3	8	34879518	37977969	-	21	27475774	30032891	-	B1	44594763	46969937	+	2	25698791	28308034	+
3	8	16742207	18014846	+	21	17535782	18617209	-					2	40738105	41561370	+
3	4	185946858	187501406	-	21	14664857	15671444	-	B1	17056562	17596680	-	2	44962523	45862257	+
3	4	184584718	185946858	-	21	13557408	14661811	-	B1	16051204	16590430	-	2	45866695	47307731	+
3	4	183010636	184584718	-	21	12455578	13532132	-	B1	14298302	15044005	-	2	47958401	49123844	+
3	4	180404295	183008882	-	21	82025	2387880	+	B1	12375471	14147109	-	2	49126181	51870143	+
3	4	171746224	174317972	-	6	5578830	6628400	-	B1	54184864	56587311	+	2	58264382	59620431	+
3	4	167454290	169279375	-					B1	59052888	60790403	+	2	63540122	64326884	+
3	4	165182947	166103829	-					B1	62015052	62690861	+	2	66785747	67698615	+
3	4	157553091	159608766	-					B1	68187052	70060454	+	2	74331277	75213495	+
3	4	156269132	157368453	-					B1	70200801	71294011	+	2	76492890	77390075	+
3	4	141756631	154830579	-	5	24774280	36554219	-	B1	72931310	84496244	+	2	79527503	92431857	+
3	4	139306717	141756631	-	5	22823642	24770189	-	B1	84497870	86672645	+	2	93030892	95283175	+
3	4	138484765	139302895	-	5	135052960	135642346	-	B1	86675398	87349254	+	2	95323840	96139089	+
3	4	137519151	138476810	-	5	134087739	135050774	-	B1	87350404	88319469	+	2	96141509	96492536	+
3	4	126094206	130115318	-	5	124614983	128334190	-	B1	94569465	98337561	+	2	105377173	106884191	+
3	4	120546270	126094206	-	5	119635866	124607721	-	B1	98344171	103575108	+	2	112064908	114371628	+
3	4	117417115	120546270	-	5	117167074	119633431	-	B1	103577969	105634473	+	2	116827575	117460893	+
3	4	106587007	115433892	-	5	107528381	115312877	-	B1	109724958	115998125	+	2	123254588	129510957	+
3	4	103595002	106587007	-	5	105419831	107526849	-	B1	116000803	118574928	+	2	132506173	133409715	+
3	4	91837529	103593652	-	5	13603598	22418336	-	B1	118576019	129005557	+	2	143872124	145922227	+
3	4	86217136	87307049	-	5	38290229	39260700	+	B1	133193411	134284265	+	2	153425443	153981481	+
3	4	85102651	86217136	-	5	39265434	40288451	+	B1	134294074	135293314	+	2	154515432	155201002	+
3	4	77612171	85102651	-	5	40293244	46958353	+	B1	135293484	141644335	+	2	155765044	163467235	+
3	4	74734129	77612171	-	5	46959480	49409736	+	B1	142475220	143280337	+	2	164738976	165614873	+
3	4	59436991	62954446	-	5	58134098	61292543	+	B1	154560157	155567946	+	2	182407100	183308128	+
3	4	50739055	59436991	-	5	61486593	68148827	+	B1	158726306	163011176	+	2	187160183	192341309	+
3	4	44793544	50739055	-	5	68169051	71807153	+	B1	164113072	165810895	+	2	195175133	196107224	+
3	4	40414808	44793544	-	5	71813250	75481417	+	B1	169344528	171364103	+	2	200780271	202200787	+
3	4	32408703	40414808	-	5	75482334	82472349	+	B1	171368567	173076501	+	2	204301520	205195742	+
3	4	28760381	32408703	-	5	82480160	85685593	+					2	213902145	215008803	+
3	4	26447343	28760381	-	5	85691527	87640850	+					2	218348698	219241739	+
3	4	21632534	26447343	-	5	87644161	91888440	+	B1	183935511	187125862	+	2	219492313	223406564	+
3	4	15064622	21632534	-	5	91891611	97942313	+	B1	188930367	192677189	+	2	228885837	229563839	+
3	4	12833979	15064622	-	5	97945593	99987647	+	B1	195392740	196047342	+	2	233226455	234032028	+
4	5	175273966	177611272	-	3	148521684	150922338	-	A1	172655992	174418411	+	3	34871285	35720379	-
4	5	172126078	175273966	-	3	145800897	148520021	-	A1	174774505	177045698	+	3	2463488	3826629	+
4	5	170325109	172126078	-	3	144282844	145796411	-	A1	177050219	178592667	+	3	4397978	5896055	+
4	5	159130725	170315155	-	3	133725359	144229826	+	A1	178598709	188651675	+	3	5923188	17203135	+
4	5	152524023	159115971	-	3	127719968	133678752	-	A1	188660153	194355050	+	3	17210895	23306693	+
4	5	148257647	152524023	-	3	123628870	127719968	-	A1	194404526	197539262	+	3	36943761	40322442	+
4	5	130668343	148257647	-	3	107660944	123588129	-	A1	108030388	122857837	-	3	40964711	59834809	+
4	5	121256707	130668343	-	3	99207306	107256042	-	A1	100126032	107311079	-	3	59850625	68818012	+
4	5	113486418	121256707	-	3	91816655	98787626	-					3	70057024	78310466	+
4	5	112634232	113480636	-	3	90186693	90955081	+	A1	171803395	172565259	-	3	78322996	79187848	+
4	5	111538756	112614091	-	3	90973468	91815979	+	A1	170935213	171777817	-	3	79208510	80373729	+
4	5	110590867	111537819	-	3	89383008	90165811	-	A1	170504416	170933019	-	3	80375007	81398421	+
4	5	102113872	110590867	-	3	81652123	89377886	-	A1	162973260	169831454	-	3	81399849	90415373	+
4	5	101283744	102113872	-	3	80965319	81636361	-	A1	162275489	162342693	-	3	91345827	91393702	+
4	5	100404463	101283744	-	3	80446160	80959349	-	A1	161273021	161788722	-	3	92171030	92405069	+
4	5	85597714	99441872	-	3	67500737	79468872	-	A1	148842311	160491775	-	3	93808509	107573501	+
4	5	63556096	85597714	-	3	49088411	67089427	-	A1	131136614	148011576	-	3	109207644	131734465	+
4	5	60535471	63556096	-	3	46253024	48778646	-	A1	128797940	130410780	-	3	132664780	135486121	+
4	5	57989380	60535471	-	3	43806092	46248161	-	A1	126862292	127734220	-	3	135487493	138152221	+
4	5	55245661	57989380	-	3	41341177	43804944	-	A1	124405958	125116597	-	3	138152886	141208079	+
4	5	47581957	55245661	-	3	37043316	41338180	-	A1	198720083	201782364	+	3	141210950	145989120	+
4	5	39976798	42097149	-	3	32006065	33821720	-	A1	206085805	206598877	+	3	152021117	152749211	+
4	5	37365101	39976798	-	3	29626183	32002543	-	A1	207319015	209204566	+	3	154228304	155590668	+
4	5	34744550	37365101	-	3	27447952	29625224	-	A1	209207662	211531967	+	3	156405823	157008789	+
4	5	30585180	34744550	-	3	24073610	27445153	-	A1	211534083	214712472	+	3	160985450	163086740	+
5	6	1575204	2785597	+					B2	25756021	26990298	-	8	149702470	150267653	-
5	6	7036190	12352695	+	11	5001398	9058081	+	B2	18199133	21508053	-	8	138682710	143764938	-
5	6	12352695	15785600	+	11	9060064	11955797	+	B2	13721143	14609813	-	8	135419557	138678461	-
5	6	15785600	23009391	+	11	11965627	18163204	+	B2	6617474	12712254	-	8	128012793	135404615	-
5	6	23009391	26754644	+	11	18167371	21116288	+					8	127247600	127932461	-
5	6	26754644	31354810	+	11	21209588	23482536	+	B2	29212592	29733713	+	8	122400050	122959386	-
5	6	31354810	32522188	+	11	23483294	24079071	+	B2	30376581	31448702	+	8	117443593	118207854	-
5	6	32740822	48818156	+	11	27888188	41149361	-	B2	31714581	45864177	+	8	102741953	117376544	-
5	6	48818156	60327612	+	11	24894830	27495774	-	B2	46986648	54574686	+	8	93501457	101739897	-
5	6	60327612	66432776	+					B2	54577030	59910895	+	8	89860719	90503897	-
5	6	67705434	70588743	+					B2	60888183	63620158	+	8	83181367	85714691	-
5	6	70588743	73626216	+					B2	63622157	66339854	+	8	80183712	83049707	-
5	6	73626216	76209119	+	12	79518656	80387389	-	B2	66340622	68458809	+	8	77562955	78972668	-
5	6	80682186	83674484	+	12	73268351	75369831	-	B2	72339072	74998148	+	8	69050953	70712527	-
5	6	83674484	86438914	+	12	70935338	73263179	-	B2	75013202	77284260	+	8	66433332	67996711	-
5	6	86438914	95715477	+	12	63074311	70931548	-	B2	77287636	85448961	+	8	55819072	64898749	-
5	6	95715477	103000497	+	12	56906021	63065626	-	B2	86043446	92226579	+	8	48900034	55810003	-
5	6	103466135	112517380	+	12	48294076	56312640	-	B2	93056476	101105088	+	8	37581030	46781071	-
5	6	112517380	113227292	+	12	47651481	48289634	-	B2	101115088	101728631	+	8	36506384	37065761	-
5	6	113227292	113909868	+	12	47050304	47651098	-	B2	101730589	102338099	+	8	35831660	36503811	-
5	6	113909868	114887241	+	12	46169221	47048307	-	B2	102351311	103202010	+	8	35143132	35701129	-
5	6	114887241	117537755	+	12	44086999	46168721	-	B2	103202980	105721398	+	8	31861359	34238101	-
5	6	117537755	118692333	+	12	43158579	44086107	-	B2	105722747	106698285	+	8	30856667	31511034	-
5	6	118692333	121507791	+	12	40776028	43157375	-	B2	106698659	109087802	+	8	29341359	30035302	-
5	6	121507791	131080224	+	12	32288124	40775148	-	B2	109088675	117971655	+	8	18794492	25379805	-
5	6	131080224	140457463	+	12	24327373	32287138	-	B2	117978445	125988478	+	8	13709068	14299836	-
5	6	154039061	157459689	+	12	10163059	13214957	-	B2	139181992	140660151	+	1	229707473	231687123	-
6	15	77976035	78642557	+	2	56867331	57492116	+					4	33197961	33893100	+
6	15	75799541	77906093	+	2	57563041	59576387	+	B3	28958808	30720975	+	4	35297669	36222256	+
6	15	52106646	75730934	-	2	59529853	81272269	+	B3	30676151	52100361	+	4	36176408	60619664	+
6	15	51447880	52083693	-	20	59677387	60249319	-	B3	52156144	52730975	+	4	60652195	61465979	+
6	15	46264944	51411203	-	2	81327826	86475216	+	B3	52739343	57415027	+	4	61573675	67106877	+
6	15	34645013	46121118	-	2	87127065	97398428	+	B3	57579754	67921624	+	4	67285693	78669289	+
6	15	32614414	34370623	+	2	97442521	99279814	+	B3	67988984	69642811	+	4	78783768	80772686	+
6	14	20196819	40627654	+	2	99482715	117286680	+	B3	71091109	89237397	+	4	85019111	107089567	+
6	14	41355959	42231367	+	2	118026075	118775678	+	B3	89836056	90371340	+	4	108724825	109053180	+
6	14	43883560	80666489	+	2	120327065	153608537	+	B3	92479794	124949939	+	4	111862237	150756372	+
6	14	80666489	83128424	+	2	153619120	155912581	+	B3	124952701	126263486	+	4	150897086	152328840	+
6	14	83128424	86304821	+	2	155924524	158736291	+					4	154929743	156670931	+
6	14	86304821	90133212	+	2	158736291	162119455	+					4	157548486	161027794	+
6	14	90133212	91774259	+	2	162119455	163529092	+					4	161384140	162049212	+
6	14	91774259	94986092	+	2	163530275	166326090	+					4	164052224	165238890	+
6	14	94986092	102214990	+	2	166338423	172949945	+	B3	143304819	143870827	+	4	167914087	171207874	-
7	12	118429	2714752	-	10	2223582	2871545	+	B4	35433429	37921060	+	11	13606042	16265677	+
7	12	2794636	7504467	+	10	4219809	6951939	+	B4	38209441	42565319	+	11	17113469	20001521	+
7	12	8602107	9717457	+	10	7511736	7990409	+	B4	43242487	43796803	+	11	21156043	21703452	+
7	12	10407980	21469917	+	10	8831072	17623586	+	B4	45246076	54322663	+	11	23778195	33625681	+
7	12	21469917	28327044	+	10	17625163	24046115	+	B4	55151385	61539554	+	11	33627737	40650111	+
7	12	28327044	35092559	+	10	24050111	28635448	+	B4	61542018	65566783	+	11	41099511	41609076	+
7	12	35092559	48527169	+	10	28804377	39008457	+	B4	66028652	75412461	+	11	49393543	57137902	+
7	12	48527169	55347873	+	10	39050256	44292990	+	B4	75413224	81807385	+	11	58166859	65305065	+
7	12	55510685	60848224	+	10	44341317	48645611	+	B4	82056233	86468911	+	11	67897339	72192220	+
7	12	60848224	73233357	+	10	48647268	59566654	+	B4	86745661	97454979	+	11	73324808	85765970	+
7	12	73233357	83891747	+	10	59576520	68542636	+	B4	97458286	106139603	+	11	86864943	96957682	+
7	12	83891747	107784742	+	10	68869033	89666316	+	B4	107029731	127232991	+	11	98090333	121763642	+
7	22	34366817	36703614	+	10	91363012	93179104	+	B4	129940360	130678204	+	11	125255893	125942824	+
7	22	36703614	42389767	+	10	93179274	97905412	+	B4	130678204	135399169	+	11	126689852	127814241	+
7	22	49773388	50745242	+	10	103883239	104702465	+	B4	141537928	142075525	+	11	140217432	140825606	+
8	11	193816	1256788	+	8	109448599	110312323	-	D1	114458144	115351675	-	10	141760054	142215089	-
8	11	60720378	68190152	-	8	99519768	105195672	-	D1	104832790	110237697	-	10	131339567	135300677	-
8	11	52657671	60720378	-	8	97167259	99493583	-	D1	100340140	104525084	-	10	124034296	124548101	-
8	11	38498115	52657671	-	8	88746441	97039357	-	D1	91810339	100294733	-	10	1853636	11309330	+
8	11	26294629	38498115	-	8	77762419	88611923	-	D1	81114768	91449051	-	10	11908763	24246755	+
8	11	5152906	22901071	-	8	59962890	75310457	-	D1	61593335	78138128	-	10	28395463	47888703	+
8	11	3607610	5152906	-	8	59076035	59945319	-	D1	59841271	61586088	-	10	55430578	55984773	+
8	11	71916045	80812073	+	8	50546433	59074502	-	D1	52379674	59768617	-	10	56303445	64370689	+
8	11	80812073	82804009	+	8	48612809	50544899	-	D1	49747159	50991056	-	10	66950399	67621465	+
8	11	82804009	83792917	+	8	47709858	48583398	-	D1	48899562	49739609	-	10	67630767	68673403	+
8	11	83792917	85929529	+	8	45712827	47707937	-	D1	46884034	48887297	-	10	68677400	70991367	+
8	11	85929529	87269711	+	8	44485820	45705874	-	D1	46071371	46879572	-	10	71024976	72126097	+
8	11	90721187	94975213	+	8	37747500	41651328	-	D1	39009006	42233556	-	10	77345426	80427401	+
8	11	94975213	97912238	+	8	34923039	37746573	-	D1	37621617	38867940	-	10	80428533	81978767	+
8	11	108084350	113285227	+	8	19053308	24264252	+	D1	9425468	11294659	+	10	96335880	98924110	+
8	11	113310835	124279843	+	8	9315905	18860692	-	D1	11351532	21193601	+	10	98938572	108144063	+
8	11	124358303	134262647	+	8	1120835	9289895	-	D1	21271696	30823966	+	10	110916504	120707807	+
9	X	10004878	20448823	+	X	7132733	16858723	+	X	7317549	16596334	+	X	161995648	172810922	-
9	X	20448823	30253245	+	X	16874855	25849259	+	X	16601510	25845838	+	X	151394752	161277552	-
9	X	30253988	31291209	+	X	25858268	26941253	-	X	25847310	26915353	+	X	150013239	151391643	-
9	X	31291209	33824161	+	X	26956301	29334372	+	X	26920971	28905004	+	X	148391022	150013239	-
9	X	36778487	46812368	+	X	32048217	40753641	+	X	32619453	40994209	+	X	126214931	137415530	-
9	X	46812368	51935419	+	X	40754968	44694256	+	X	40996606	45082175	+	X	121449107	125690245	-
9	X	51935419	54774791	+	X	44801001	46658782	+	X	45227831	47385908	+	X	137925664	138670285	+
9	X	67434936	71651098	+	X	53658375	57852575	+	X	54553690	58481477	+	X	108245921	110565647	-
9	X	71892645	73420968	+	X	58363451	59548618	+	X	58538355	59244660	+	X	105988996	107059883	-
9	X	95509662	99065665	+	X	79507825	82734159	+					X	77865214	79764672	+
9	X	99065665	102471594	+	X	82738233	85206332	+	X	79926198	81950650	+	X	72132266	74048080	-
9	X	103607580	106325171	+	X	87577022	89523393	+	X	83534571	85902360	+	X	68472746	71556291	+
9	X	106325171	116983663	+	X	89723543	98115944	+	X	86222326	94927161	+	X	58089089	66247161	-
9	X	116983663	121671540	+	X	98558715	101971593	+	X	95687668	99068706	+	X	46073204	49086299	-
9	X	121671540	127537840	+	X	102002748	106683535	+	X	99704427	103722829	+	X	38917812	41976579	-
9	X	128050989	135442517	+	X	107204932	113244818	+	X	105229341	111265618	+	X	23280435	32732246	-
9	X	135442517	143300587	+	X	113252170	119115023	+	X	111347382	115200560	+	X	16379693	22530613	-
9	X	143300587	146989736	+	X	119205882	122160574	+					X	10242883	10676885	-
9	X	146989736	151461214	+	X	122459787	125645438	+					X	7279689	9178053	-
9	X	151461214	155784613	+	X	125649754	128659940	+					X	5335582	5901795	+
10	2	235034978	236378167	-	7	107945531	109089259	-	C1	216456613	217136157	-	9	123521843	124367138	-
10	2	225992974	228885139	-	7	100779508	103080041	-	C1	208939857	209875064	-	9	114211540	115232393	-
10	2	224342006	225967237	-	7	99335184	100769006	-	C1	207513037	208914580	-	9	112692741	114146642	-
10	2	208931287	223331382	-	7	85772256	98466169	-	C1	194284994	205887486	-	9	97514828	110661512	-
10	2	194247173	208931287	-	7	72500531	85492166	-	C1	180704556	193888781	-	9	81205072	96867894	-
10	2	193401695	194247173	-	7	71930810	72499186	-	C1	180337396	180695308	-	9	80466396	80608025	-
10	2	187891105	193401695	-	7	66907977	71924274	-	C1	174963141	179675501	-	9	74501996	79625573	-
10	2	185339968	187891105	-	7	65520209	66907472	-	C1	173091091	174959881	-	9	71867832	73613252	-
10	2	142643264	185339968	-	7	26602276	65461412	-	C1	133779351	172302878	-	9	27452875	71235620	-
10	2	140836366	142643264	-	7	24871789	26592432	-	C1	132027743	133777725	-	9	25824776	26531954	-
10	2	138376190	140836366	-	7	22632520	24869126	-	C1	129814791	132020064	-	9	24086594	24578844	-
10	2	134679196	138376190	-	7	19088391	22627171	-	C1	126234630	129813998	-	9	19844447	21313846	-
10	2	132402996	134679196	-	7	16715683	19082182	-	C1	123820942	126230461	-	9	16729980	17867150	-
10	2	117972632	119311695	+	7	11955080	13271302	-	C1	119384093	120157295	-	9	11567421	12368384	-
11	7	38127549	42937702	-	9	93417065	97006640	-	A2	72038345	75189190	+	7	145949979	150043686	-
11	7	34411255	38126219	-	9	41272065	43890012	+	A2	125358371	127705188	-	7	142401142	145935355	-
11	7	23698182	34411255	-	9	43891404	52874402	+	A2	115888125	125033120	-	7	131538712	142397334	-
11	7	17004517	23691638	-	9	71071565	76954609	-	A2	110699403	115878403	-	7	125678627	131533609	-
11	7	14943295	17004517	-	9	69138339	71058223	-	A2	107928945	108992791	-	7	122534085	123522886	-
11	7	12683657	14943295	-	9	67018613	69132935	-	A2	106777251	107923282	-	7	120901648	121985430	-
11	7	7367423	9726006	-	9	62291455	64468585	-	A2	101263975	102661962	-	7	114141795	115472089	-
11	7	90152786	97097315	-	9	55248495	61407551	-	A2	93993223	100216060	-	7	106313238	112860221	-
11	7	86627028	87199054	-					A2	90737425	91291142	-	7	101131776	101642292	-
11	7	81360369	85325989	-	9	79561074	83318971	+	A2	88295485	89412520	-	7	98387665	99609767	-
11	7	77183284	81360369	-	9	83321727	87379769	+	A2	82402610	83423413	-	7	92033871	92839795	-
11	7	102813400	106149766	+	9	87497409	90342580	+	A2	78888565	81470195	-	7	87594314	90534444	-
11	7	106149766	109480770	+	9	90346531	92617364	+	A2	76691841	78655844	-	7	83645110	87518522	-
11	7	109669174	119568750	+	9	31475111	39532755	-	A2	129672280	137078344	+	7	74114302	83332990	-
11	7	119568750	125446510	+	9	26797529	31471308	-	A2	137830140	142233966	+	7	66036310	71612153	-
11	7	125446510	126026640	+	9	26598268	26796341	-	A2	142565240	142678744	+	7	65371962	65417160	-
11	7	126026640	135115896	+	9	18689680	26383914	-	A2	142953103	150607847	+	7	55509675	64761200	-
11	7	135115896	136468877	+	9	17535579	18669786	-	A2	150687555	151174370	+	7	54414561	55212803	-
11	7	136468877	137984912	+	9	16218583	17528307	-	A2	152287146	152928461	+	7	52088712	53339098	-
11	7	137984912	140461752	+	9	14316397	16217095	-	A2	153082592	154791732	+	7	49323011	52085291	-
11	7	140554277	143516303	+	9	11922952	14235326	-	A2	155341294	155841033	+	7	48050451	49244444	-
11	7	144299370	148700400	+	9	7728896	11507733	-	A2	160162756	161576079	+	7	40337178	41203063	-
11	7	148700400	149355552	+	9	7225856	7728088	-	A2	161604348	162065665	+	7	38624470	39089638	-
11	7	149355552	151255462	+	9	6125344	7225569	-	A2	162101335	162471690	+	7	37889219	38483908	-
12	9	94584570	96016362	-	6	28512680	29972246	+	D4	28718752	29907576	-	5	27567661	29002465	+
12	9	83145257	85724716	-	6	31987555	34399922	+	D4	24310721	26137228	-	5	30592606	31112719	-
12	9	77345195	83144749	-	6	73556546	78729168	-	D4	19930941	24306551	-	5	34049012	39681818	+
12	9	75251904	77345195	-	6	71632593	73556492	-	D4	17527359	18180182	-	5	39708604	41759855	+
12	9	73639438	75251904	-	6	70200501	71628503	-	D4	16151410	16852360	-	5	41764420	42643642	+
12	9	72512789	73639438	-	6	69263915	70188857	-					5	43889181	44312058	+
12	9	71656024	72512789	-	6	68437147	69259950	-					5	44313923	44403141	+
12	9	68241598	71656024	-	6	65151002	68434596	-	D4	12947309	13376340	-	5	45966028	46452925	+
12	9	52323	5668301	+	6	60419498	65272805	-	D4	7293702	10290637	-	5	48894292	54232095	+
12	9	5668301	11203064	+	6	55300775	60363198	-	D4	32724891	34889669	+	5	54427158	60107241	+
12	9	11203064	11903587	+	6	54689636	55294448	-					5	60109035	60395915	+
12	9	11903587	21175187	+	6	46096611	54661293	-	D4	38460058	45578862	+	5	61155687	70403650	+
12	9	21175187	22745593	+	6	44772874	46090950	-	D4	45836823	46771244	+	5	70759128	72016438	+
12	9	22745593	23691796	+	6	43956752	44769294	-	D4	46777610	47514568	+	5	72020659	72972117	+
12	9	23691796	27392819	+	6	40813535	43956729	-	D4	47514631	50599260	+	5	72975520	76584630	+
12	9	27392819	30477662	+	6	38015420	40810865	-	D4	50601369	53038009	+	5	77043824	77699320	+
12	9	30477662	34730894	+	6	34621953	37871248	-	D4	53721774	56578842	+	5	81217338	83921595	+
12	9	34782182	38430502	+	6	78733745	81838182	+	D4	56627055	59763496	+	5	84023916	86957767	+
12	9	97276549	102483960	+	6	81893975	86428192	+	D4	59871208	64182174	+	5	122244863	123324972	-
12	9	103226228	112456719	+	6	87066663	95097512	+	D4	64863655	72577531	+	5	109718646	116527276	-
12	9	112456719	122456627	+	6	95098895	103986181	+	D4	72579845	81320250	+	5	99396703	108109690	-
12	9	122733387	133155978	+	6	104115862	112822973	+	D4	81787111	90602200	+	5	87763877	97786958	-
13	8	58740308	62098537	+	17	72110123	74625775	-	F2	10392079	13069849	+	13	81163236	83334061	-
13	8	62098537	78606509	+	17	58552712	72101399	-	F2	13340766	27588285	+	13	65018225	79176392	-
13	8	78606509	80449931	+	17	57000786	58551834	-	F2	27589852	29061461	+	13	62672245	63351546	-
13	8	80449931	90361885	+	17	47165143	56998354	-	F2	29068711	37637836	+	13	61813768	62394737	-
13	8	90418197	106257144	+	17	31324827	46486364	-	F2	37660076	51481132	+	13	37411332	52264532	-
13	8	106257144	108056695	+	17	29582330	31322559	-	F2	51487081	53125857	+	13	35305761	36502539	-
13	8	108056695	108573613	+	17	29061076	29578223	-	F2	53130607	53624179	+	13	34610129	35197846	-
13	8	108573613	110783455	+	17	27434478	29060486	-	F2	53624877	55146652	+	13	34035094	34609744	-
13	8	110783455	113780294	+	17	24611236	27041293	-	F2	55915678	58242771	+	13	29460319	31220329	-
13	8	114268800	119793799	+	17	19377500	23889027	-	F2	59234593	63512161	+	13	23566472	28048985	-
13	8	119793799	120739819	+	17	18570135	19376170	-	F2	63513361	64318919	+	13	22556893	23254993	-
13	8	120739819	123605987	+	17	16091592	18569954	-	F2	64325163	66712755	+	13	19917809	22358849	-
13	8	123605987	124486161	+	17	15445739	16091059	-	F2	66714049	67376503	+	13	18952331	19544162	-
13	8	124486161	126110479	+	17	14148019	15445739	-	F2	67376503	68301429	+	13	18083152	18949276	-
13	8	126110479	131045911	+	17	10080725	14146187	-					13	16476536	16952512	-
13	8	141989751	144548511	+	17	239261	1695559	-	F2	81645779	83179437	+	13	553221	1493135	-
14	2	17537144	24324742	+	13	71614964	77600336	-	A3	121114490	126280296	-	19	6411321	12152139	+
14	2	24324742	26203681	+	13	70039407	71614606	-	A3	119524188	121107581	-	19	12200250	12818435	+
14	2	26203681	31160211	+	13	65515617	70037258	-	A3	115122589	119521596	-	19	15305012	17496489	+
14	2	31160211	34916182	+	13	62361626	65515186	-	A3	112030222	115119616	-	17	17457190	18621209	+
14	2	34916182	40760029	+	13	57129447	62352854	-	A3	107240471	111985930	-	17	21110852	25369598	+
14	2	40760029	42696250	+	13	55360623	57116837	-	A3	105438646	106771109	-	17	26882629	27811736	+
14	2	42696250	51688755	+	13	47358415	55358724	-	A3	62787691	70689153	+	17	27813918	36271388	+
14	2	51688755	52876796	+	13	46323918	46898466	-	A3	70707790	71403399	+	17	36897166	37705678	+
14	2	52876796	56769547	+	13	42728313	46026536	-	A3	71928419	75305731	+	17	37706070	41834759	+
14	2	56792739	73608615	+	13	27092427	42123784	-	A3	75339385	89931340	+	17	42452350	58077147	+
14	2	73761290	74894113	+	13	25620832	26741689	+	A3	90020210	91002622	+	17	58164157	59311516	+
14	2	78566654	80648751	+	13	19537296	21561991	-	A3	94122384	96013793	+	17	63770308	64765984	+
14	2	83166545	86861897	+	13	13656993	17064606	-	A3	98394577	100907218	+	17	69883243	70328237	+
14	2	95025643	105102219	+	13	2666425	10253536	-	A3	55465000	60499463	-	17	7781902	9900303	-
15	19	53798229	55695792	-	19	3010024	4410276	+	E2	2883899	4165212	+	2	2497443	3926232	+
15	19	42947666	51354459	-	19	6284669	11869241	+	E2	7185322	12711242	+	2	6388375	11048102	+
15	19	41834405	42413049	-	19	12030999	12488451	-	E2	12844928	13305083	-	2	12041204	12515128	+
15	19	36907884	41715931	-	19	12658411	15777258	+	E2	13377990	15894994	+	2	12994100	16748669	+
15	19	29497927	36238537	-	19	16453297	21983535	+	E2	17304946	22964013	+	2	17536388	23592443	+
15	16	47448253	55824711	+	19	24291670	31449007	+	E2	25866890	33079632	+	18	4287767	10457618	+
15	16	55826145	56636877	+	19	31500350	32101750	-	E2	33082427	33769245	+	18	10460771	11117958	+
15	16	56683983	69942790	+	19	32175169	43652916	+	E2	33769245	45105321	+	18	11266381	24003527	+
15	16	70120476	74307433	-	19	43661194	47553287	+	E2	45117005	48875714	+	18	24035349	27914173	+
15	16	74332561	83848252	+	19	47534205	55714995	+	E2	48997739	56425782	+	18	28253860	34192146	+
16	20	63350679	64245851	-	15	138713	579042	+	A3	195214	908383	+	22	55244698	55963574	-
16	20	61813115	63350679	-	15	798111	1650832	+	A3	909086	2059954	+	22	55073612	55244698	-
16	20	54431747	56506075	-	15	6209008	7828769	+	A3	6811204	7317487	+	22	47820573	48440764	-
16	20	31465498	54431747	-	15	7828769	27357150	+	A3	8858567	27194704	+	22	27917177	46239896	-
16	20	289270	4859227	+	15	27789641	31885655	+	A3	27548405	31284965	+	22	24634450	27412356	-
16	20	4859227	8620602	+	15	31886741	35628464	+	A3	31286036	34518779	+	22	22038106	23033753	+
16	20	8620602	11825102	+	15	35629486	38693712	+	A3	34520148	37582734	+	22	17981880	18990940	-
16	20	11825102	13275074	+	15	38704240	39894886	+	A3	37592310	38766173	+	22	16266791	17034325	-
16	20	13275074	16010702	+	15	39897384	42455156	+	A3	38768500	41416446	+	22	13156123	15984851	-
16	20	16010702	16821082	+	15	42455952	43151309	+	A3	41417183	42168680	+	22	12575602	13108550	-
16	20	18828473	21723776	+	15	45356128	46800828	-	A3	43920958	46636519	+	22	7854000	9538762	-
16	20	21723776	22620559	+	15	44742795	45352936	-	A3	46651769	47425432	+	22	6895502	7594097	-
17	18	5289137	5924695	-	14	33490801	34007693	+					15	65040251	65561676	-
17	18	20949909	23507898	+	14	38359874	40515354	+	D3	44054443	46037970	+	15	57792981	59194983	-
17	18	23507898	57856914	+	14	40517377	73374300	+	D3	46040765	76327027	+	15	22546662	55647555	-
17	18	57856914	59038008	+	14	73385632	74377922	+					15	21735697	22272513	-
17	18	59038008	62377970	+	14	74381086	76959677	+	D3	78473176	80070024	+	15	18132316	20005634	-
17	18	62458830	63412115	+	14	77028525	77829840	+	D3	80346275	80954461	+	15	17238402	17951168	-
17	18	72625115	76504214	+	14	84858825	87738128	+	D3	89309119	90966425	+	15	4958255	6480934	-
18	13	27708632	29478842	+	18	5314785	6677413	+	A1	7360744	8073835	+	12	85491863	86179424	+
18	13	41185646	47415527	-	18	20152275	25659841	+	A1	26041915	29036949	+	12	9144402	10958849	+
18	13	52699581	54206964	+	18	25962566	27474404	+	A1	29671975	31113730	+	12	12254105	13643115	+
18	13	57601680	60386118	+	18	30729402	33652335	+	A1	33936144	36452325	+	12	17019389	19839101	+
18	13	66284698	67444708	+	18	40078077	41269822	+	A1	41697735	42732690	+	12	26042767	27095051	+
18	13	70600081	81727918	+	18	44495101	54445140	+	A1	45486569	54115325	+	12	30763435	41198446	+
18	13	87128073	100089696	+	18	58518376	68932034	+	A1	65300819	71177824	+	12	54442644	61372990	+
18	13	100089696	101181811	+	18	68938641	69836395	+	A1	71222397	72091662	+	12	61616732	62688708	+
18	13	101437703	102002561	+	18	70011476	70489360	+	A1	72613217	72834607	+	12	63027969	63575955	+
18	13	102002561	102824435	+	18	70493693	71128989	+	A1	72838731	73549296	+	12	63577878	64411152	+
18	13	102824435	103585268	+	18	71131024	71759241	+	A1	73553146	73963686	+	12	64437701	65052859	+
18	13	103585268	104488250	+	18	71763932	72463912	+					12	65478164	66280584	+
18	13	104814602	107101522	+	18	72760712	74717867	+	A1	76145664	76937474	+	12	66642166	68715374	+
18	13	108957682	109809110	+									12	70894244	71679408	+
19	10	50749096	52709148	-	16	39561788	41451272	-					14	6658271	7173078	+
19	10	87431872	90178735	+	16	36791504	39099026	-	D2	50143760	50734133	+	14	8292436	9027356	+
19	10	90178735	94815762	+	16	32925932	36788044	-	D2	50738608	54495113	+	14	10759759	13405706	-
19	10	94815762	107970231	+	16	21729824	32905035	-	D2	54612831	65438619	+	14	15928065	27943883	+
19	10	108744404	129974429	+	16	2735576	21107755	-	D2	66445069	84995647	+	14	29290153	49528002	+
20	17	41014060	45555771	-	20	20061631	23419467	-	E1	39776010	43385229	-	16	44213219	47512427	-
20	17	38195860	41014060	-	20	17864328	20059328	-	E1	37609025	39771451	-	16	41469141	43227151	+
20	17	47492277	51359885	+	20	23523313	26532245	-	E1	34408781	37648326	-	16	39029894	41459619	-
20	17	51363341	52662705	+	20	26890714	27880482	+	E1	33266756	34400162	-	16	37822443	39024614	-
20	17	52673553	59964251	+	20	28997878	35521164	+	E1	27006643	33257754	-	16	30930744	37816613	-
20	17	60901911	62174425	-	20	35582405	36701605	+	E1	25802952	26882701	-	16	29432719	30824239	-
20	17	36492860	37832832	+	20	37346085	38509160	+	E1	23513618	24649668	-	16	26897553	28248175	-
20	17	31052214	35892914	-	20	38771513	42748096	+	E1	20238485	23210271	-	16	22384732	26280660	-
20	17	27454234	30526770	+	20	42906161	45334805	+	E1	16445006	18715933	-	16	19229987	21135120	-
20	17	1399457	3160415	+	20	46292303	47634451	+	E1	13899419	15371000	-	16	16964910	17537529	-
20	17	3160415	4628025	+	20	47655219	48556378	+	E1	13226772	13808053	-	16	14905376	15519337	+
20	17	6995453	10738268	+	20	50356170	53252389	+	E1	2023529	4918597	+	16	7654806	10215128	-
20	17	10738268	12328717	+	20	53258232	54467483	+					16	6730895	7466486	-
20	17	12328717	14351139	+	20	54473944	55795362	+					16	4368086	5618659	-
21	16	34011	16570505	+	15	49242493	62840596	+	E3	34205309	41291112	-	21	27653316	30749356	+
21	16	16662359	18291212	-	15	62695989	64033636	+	E3	26735772	27830239	-	21	39096969	39629441	-
21	16	18596568	21223691	+	15	63951544	66091410	+	E3	24448033	26807266	-	21	36716329	37584906	-
21	16	21223691	25179285	+	15	66092839	68801048	+	E3	21619119	24446359	-	21	676217	3701235	-
21	16	25179285	27589502	+	15	68805739	70690578	+					21	44309373	44881263	+
21	16	27589502	31532232	+	15	70692572	72872096	+	E3	16911149	17970878	-	21	47498682	47972551	+
21	7	67432049	70794999	-	15	75087448	77627243	+	E3	12671445	13924973	-	21	10806487	12192897	+
21	7	101415783	102517730	-	15	79817275	80658474	+	E3	8415491	9088922	-	21	15362926	15941146	+
21	7	99737098	101415783	-	15	80664751	81763713	+	E3	7064288	8133014	-	21	16258869	16998357	+
21	7	98547109	99737098	-	15	81948670	82831390	+	E3	6115992	6838433	-	21	17427977	17937050	+
22	10	58402460	59648236	+	16	73698133	74974275	-	D2	20423838	21097940	+	14	85110561	86150983	-
22	10	59648236	64798422	+	16	69303483	73694726	-	D2	21854084	26280388	+	14	79791099	84435266	-
22	10	64814930	87216186	+	16	49906025	68476031	-	D2	26281983	45275161	+	14	65892841	79788661	-
22	10	48150536	49958520	+	16	47539009	49088855	-	D2	46533390	47673257	+	14	57033191	57666370	-
23	15	91098476	98414271	-	2	42238244	49310555	-	B3	13082705	16957922	-	4	15425573	22347692	+
23	15	85315878	90271839	+	2	37682797	42180593	-	B3	5579719	10074147	-	4	22713448	26480439	+
23	15	90336411	91022285	-	2	37081198	37677747	-					4	26752618	27491470	+
23	15	82536794	84149800	+	2	35037173	36510006	-					4	28199389	29802742	+
23	15	78751216	82283090	-	2	32301563	35117139	-					4	29708970	33222545	+
24	12	107929775	110048493	+	14	18353806	20037691	-	D3	17677927	18916038	+	23	17961786	18685033	-
24	12	120047473	121045095	-	14	16786361	17551018	-	D3	16311295	16926023	-	23	16899058	17468303	-
24	12	111747079	120047317	-	14	9989493	16680861	+	D3	9527171	16305013	-	23	10363742	16878949	-
24	12	110084570	111747079	-	14	8662580	9976125	-	D3	8246814	9521956	-	23	8941344	10363109	-
24	12	121115760	124430804	+	14	6144897	8674329	-	D3	5983266	8138102	-	23	6552154	8108585	-
25	17	80727218	82098895	-	20	11415230	12477582	-	E1	59912083	60854100	-	16	66196768	67092898	-
25	17	77055711	80727218	-	20	8562047	11411524	-	E1	57318431	59642282	-	16	64807342	65568063	-
25	17	68235053	77055711	-	20	2448043	8555346	-	E1	49783829	56895047	-	16	55434366	62501069	-
25	17	62366310	64758635	-	20	14104679	16111233	+	E1	45393805	47359453	-	16	48480563	50516574	+
26	19	589919	2278944	+	3	170359047	171097993	-	A2	193245	1483338	+
26	19	9208356	11579048	+	3	163101215	164720460	-	A2	7410886	8704410	+	24	20244523	21446237	+
26	19	12647221	14651709	+	3	161218426	162657766	+	A2	8950738	10341323	+	24	21881907	22381017	+
26	19	14841037	19663645	+	3	156085457	156545440	+	A2	10723913	14697924	+
27	10	35008587	36188846	-	2	9513939	9995427	+	B4	32114327	33267093	-	7	18452204	18942048	-
27	10	32898115	34656997	-	2	16654944	17979341	-	B4	30234392	31794479	-	7	16047861	17316878	-
27	10	9692178	11338820	-	2	20749145	22306880	+	B4	10056493	10848037	-	11	5024723	5849656	+
27	10	7708994	9692178	-	2	22307937	24014839	+					11	7520829	8544330	+
28	22	31466081	32110457	-	14	20234922	20704266	+	D3	21178388	21600230	+	23	26190203	26780700	-
28	22	30627018	31466081	-	14	20706906	21330532	+	D3	21602766	22290891	+	23	25533947	26158501	-
28	22	25658884	30627018	-	14	21336123	25245981	+	D3	22292218	26392011	+	23	20406752	25363224	-

### Sheet: Inferred Ancestor Sizes
AEK chromosome	Size (bp)
1	221596813
2	184082761
3	149343534
4	140527125
5	131622297
6	125049421
7	114630258
8	110870902
9	106185145
10	98128034
11	95642080
12	92101694
13	74319545
14	73035127
15	58580302
16	47797211
17	46896003
18	44822392
19	43728436
20	40927557
21	38434582
22	30605202
23	18102510
24	16394131
25	16256167
26	10886813
27	6568967
28	6451573
total	2143586582
